# An interwoven network of transcription factors, with divergent influences from FoxP3, underlies Treg diversity

**DOI:** 10.1101/2023.05.18.541358

**Authors:** Kaitavjeet Chowdhary, Juliette Léon, Deepshika Ramanan, Diane Mathis, Christophe Benoist

**Affiliations:** Department of Immunology, Harvard Medical School, Boston, MA, USA; INSERM UMR 1163, University of Paris, Imagine Institute, Paris, France

## Abstract

FoxP3+CD4+ regulatory T cells (Tregs), essential for immunologic and organismal homeostasis, have diverse functions and corresponding gene expression programs. How the many controlling transcription factors (TFs) organize to determine Treg identity and diversity remains unclear. We combined single-cell chromatin accessibility profiling, machine learning, and high-density natural genetic variation, validated with TF knockout, CRISPR-editing, and binding data, to define the Treg regulatory network. Distal enhancers proved driven by imbricated multi-TF inputs, employing strategies different from promoter regions. Topic modelling resolved a framework of chromatin programs shaped by distinct TF motifs. This framework anchored surprisingly heterogenous responses to IL2. It identified an unrecognized role for the Smarcc1 remodeler. FoxP3 impacted only some segments of this framework, either activating or repressing programs, amplifying a core Treg identity defined independently. Its absence in Treg-like cells unleashed cytokine expression, but not Th de-differentiation. This work provides a unifying scaffold to understand and manipulate Treg states.
