## Supplemental Table S1 for "An interwoven network of transcription factors, with divergent influences from FoxP3, underlies Treg diversity"

### Sheet: A) scATAC dataset metrics
scATAC
Dataset	Number of Final Cells	Median Fragments per Cell
Spleen_Treg_Tconv	7464	30606
Spleen_Colon_Treg	3434	25711
IL2_Treg	1828	22358
B6CastF1_Treg_Tconv	8447	13944
Gata3_WT_KO_Treg	691	16460
FoxP3_WT_KO_Treg_Tconv	5274	14413
scRNA
Dataset	Number of Final Cells	Median UMI per Cell	Median Number Genes per Cell
FoxP3_WT_KO_Treg_Tconv_Spleen_Colon	5751	2911	1274

### Sheet: B) Hashtag Information
Spleen_Colon Treg
Condition	Hashtag	Hashtag Sequence
Spleen	TotalSeq A Hashtag 8	TATAGAACGCCAGGC
Colon	TotalSeq A Hashtag 9	TGCCTATGAAACAAG
Gata3_WT_KO_Treg
Condition	Hashtag	Hashtag Sequence
Gata3 WT	TotalSeq A Hashtag 2	GGTCGAGAGCATTCA
Gata3 KO	TotalSeq A Hashtag 7	GAGTCTGCCAGTATC
FoxP3_WT_KO_Treg_Tconv
Condition	Hashtag	Hashtag Sequence
WT GFP+ CD25-	TotalSeq A Hashtag 12	CTGCAAATATAACGG
WT GFP+ CD25lo	TotalSeq A Hashtag 10	CCGATTGTAACAGAC
WT GFP+ CD25hi	TotalSeq A Hashtag 5	CTTTGTCTTTGTGAG
KO GFP+ CD25-	TotalSeq A Hashtag 4	AAAGCATTCTTCACG
KO GFP+ CD25lo	TotalSeq A Hashtag 2	GGTCGAGAGCATTCA
WT GFP- Tconv	TotalSeq A Hashtag 6	TATGCTGCCACGGTA
KO GFP- Tconv	TotalSeq A Hashtag 7	GAGTCTGCCAGTATC
Replicate 1	TotalSeq A Hashtag 9	TGCCTATGAAACAAG
Replicate 2	TotalSeq A Hashtag 11	GCTTACCGAATTAAC
IL2
Condition	Hashtag	Hashtag Sequence
PBS_Ctrl_1	TotalSeq A Hashtag 2	GGTCGAGAGCATTCA
PBS_Ctrl_2	TotalSeq A Hashtag 12	CTGCAAATATAACGG
PBS_Ctrl_3	TotalSeq A Hashtag 1	ACCCACCAGTAAGAC
PBS_Ctrl_4	TotalSeq A Hashtag 3	CTTGCCGCATGTCAT
IL2_1	TotalSeq A Hashtag 10	CCGATTGTAACAGAC
IL2_2	TotalSeq A Hashtag 14	CTTTCGCCAACTCTG
scRNA: FoxP3_WT_KO_Treg_Tconv_Spleen_Colon
Population	Organ	Condition	Simple Description	TotalSeq C Hashtag/ADT	Sequence
GFP+	spleen	KO	FoxP3KO Treg	HT1
Thy1.1+	spleen	KO	FoxP3 WT Treg	HT2
Tconv	spleen	KO	Tconv	HT3
GFP+	spleen	WT	FoxP3 WT Treg	HT4
Thy1.1+	spleen	WT	FoxP3 WT Treg	HT5
Tconv	spleen	WT	Tconv	aCD4
GFP+	colon	KO	FoxP3KO Treg	HT6
Thy1.1+	colon	KO	FoxP3 WT Treg	HT7
Tconv	colon	KO	Tconv	HT8
GFP+	colon	WT	FoxP3 WT Treg	HT9
Thy1.1+	colon	WT	FoxP3 WT Treg	HT10
Tconv	colon	WT	Tconv	aTCRb
