## Supplemental Table S7 for "An interwoven network of transcription factors, with divergent influences from FoxP3, underlies Treg diversity"

### Sheet: GREAT_enrichment
	Topic_16	Topic_17	Topic_6	Topic_8	Topic_11	Topic_5	Topic_15	Topic_12	Topic_7	Topic_13	Topic_1	Topic_9	Topic_2	Topic_4	Topic_3	Topic_10	Topic_14
regulation of antigen processing and presentation of peptide antigen	0	13.0041	0	0	0	0	12.2108	12.1015	11.6248	0	0	12.6021	0	8.3717	0	0	0
establishment of lymphocyte polarity	4.18064	7.0803	0	0	0	0	6.60345	4.62777	4.05795	0	0	4.92874	0	0	4.24478	0	0
establishment of T cell polarity	4.18064	7.0803	0	0	0	0	6.60345	4.62777	4.05795	0	0	4.92874	0	0	4.24478	0	0
cellular response to granulocyte macrophage colony-stimulating factor stimulus	5.11585	8.68876	0	5.12621	7.44073	10.1255	9.87032	4.74114	5.80572	6.62807	0	8.18094	6.0208	4.38587	0	0	0
response to granulocyte macrophage colony-stimulating factor	4.5876	7.66088	0	4.7277	6.75772	8.88043	8.67847	4.3587	5.32643	5.80556	0	7.21554	5.81557	4.64312	0	0	0
growth hormone receptor signaling pathway via JAK-STAT	4.08823	6.75538	0	6.10623	6.92684	8.30378	6.47168	7.29563	6.18007	6.62669	0	5.20062	6.42809	7.00977	5.1873	4.40509	0
peptide antigen assembly with MHC protein complex	6.26156	9.94407	0	0	0	10.1861	11.5222	9.71654	13.2516	12.1687	0	14.2291	6.57745	9.56922	5.92166	5.52837	0
negative regulation of tyrosine phosphorylation of STAT protein	0	5.39184	0	0	0	5.85448	6.17935	5.97093	5.24835	5.17694	0	4.34341	0	0	0	0	0
peptide antigen assembly with MHC class II protein complex	0	9.75872	0	0	0	8.99664	9.86827	0	10.1775	0	0	10.5505	6.67001	9.89475	0	0	0
regulation of toll-like receptor 3 signaling pathway	0	4.73409	0	0	0	0	4.99094	0	4.34198	0	0	4.03562	4.08628	4.53908	0	0	0
antigen processing and presentation of exogenous peptide antigen via MHC class II	0	5.07692	0	0	0	4.58294	4.89326	5.2708	5.18448	0	0	4.84309	5.66679	8.40074	0	0	0
regulation of thymocyte migration	6.69793	9.26715	0	0	8.68005	5.55325	7.02839	0	0	0	0	0	4.69944	9.78785	0	4.08483	0
positive regulation of dendritic cell antigen processing and presentation	8.83085	15.04	0	0	11.03	7.6703	13.4291	20.3241	8.67708	0	0	6.10526	6.77321	10.4549	0	0	0
positive regulation of antigen processing and presentation	6.46864	11.4857	0	0	8.45277	5.79862	10.1628	14.0286	7.55794	0	0	5.6088	5.51699	8.08739	0	0	0
response to interleukin-2	0	5.44787	0	0	6.18513	7.10244	5.42556	8.06548	4.59125	0	0	4.8295	4.51343	6.41655	0	0	0
somatic diversification of T cell receptor genes	10.89	9.21677	0	0	11.5711	8.39764	9.85166	10.1909	8.207	5.02289	0	5.86152	8.23546	5.10072	0	0	0
somatic recombination of T cell receptor gene segments	10.89	9.21677	0	0	11.5711	8.39764	9.85166	10.1909	8.207	5.02289	0	5.86152	8.23546	5.10072	0	0	0
T cell receptor V(D)J recombination	10.89	9.21677	0	0	11.5711	8.39764	9.85166	10.1909	8.207	5.02289	0	5.86152	8.23546	5.10072	0	0	0
T follicular helper cell differentiation	5.96584	5.06212	0	0	8.5496	5.03719	7.23153	9.97109	0	0	0	0	5.20848	4.66196	0	0	0
V(D)J recombination	4.83878	4.19322	0	0	6.61795	4.25234	5.06185	6.40199	0	0	0	0	4.69197	0	0	0	0
positive regulation of granulocyte differentiation	6.32146	4.78472	0	0	7.51752	5.34388	4.47425	4.37361	0	0	0	0	5.62636	0	0	0	0
neutrophil differentiation	6.88265	4.68294	0	0	6.83334	5.26401	4.14357	4.09413	0	0	0	0	5.59724	0	0	0	0
negative regulation of T cell migration	5.76127	5.62743	0	0	5.19737	5.30863	4.76423	5.75442	0	0	0	0	4.09734	5.23408	4.13045	0	0
response to interleukin-3	0	5.15655	0	0	4.49048	4.45408	4.79165	6.40034	0	0	0	0	0	0	0	0	0
cellular response to interleukin-3	0	5.15655	0	0	4.49048	4.45408	4.79165	6.40034	0	0	0	0	0	0	0	0	0
interferon-gamma-mediated signaling pathway	0	4.21973	0	0	0	4.51672	4.38697	4.44747	0	0	0	0	0	0	0	0	0
cellular response to increased oxygen levels	0	4.26771	0	0	4.0747	4.82285	4.73326	0	0	0	0	0	0	0	0	0	0
cellular response to hyperoxia	0	4.62244	0	0	0	4.81521	5.07046	0	0	0	0	0	0	0	0	0	0
response to hyperoxia	0	4.30649	0	0	0	4.49955	4.75403	0	0	0	0	0	0	0	0	0	0
negative regulation of cardiac muscle hypertrophy in response to stress	0	4.03035	0	0	0	4.09256	4.31186	0	0	0	0	0	0	0	0	0	0
response to increased oxygen levels	0	4.01368	0	0	0	4.5421	4.4775	0	0	0	0	0	0	0	0	0	0
negative regulation of cardiac muscle adaptation	0	4.05364	0	0	0	4.24589	4.44555	0	0	0	0	4.13926	0	0	0	0	0
positive regulation of response to interferon-gamma	0	0	0	0	5.43476	5.99484	6.44918	0	5.91225	0	0	6.20315	4.96284	0	0	0	0
positive regulation of interferon-gamma-mediated signaling pathway	0	0	0	0	5.43476	5.99484	6.44918	0	5.91225	0	0	6.20315	4.96284	0	0	0	0
positive regulation of toll-like receptor 4 signaling pathway	0	0	0	0	0	0	5.42209	0	4.3574	0	0	4.95995	0	4.3148	0	0	0
positive regulation of toll-like receptor 3 signaling pathway	0	0	0	0	0	0	5.51489	0	5.21373	0	0	5.52764	0	0	0	0	0
type IV hypersensitivity	0	0	0	0	0	0	4.82699	0	4.46534	0	0	4.52596	0	0	0	0	0
positive regulation of T-helper 2 cell differentiation	0	0	0	0	0	4.24952	4.87803	0	5.36629	0	0	4.29493	0	0	0	0	0
regulation of activation of Janus kinase activity	0	0	0	0	0	0	7.31467	0	0	0	0	4.11598	0	0	0	0	0
eosinophil activation	0	0	0	0	0	0	5.71874	0	0	0	0	7.74637	0	0	0	0	0
positive regulation of neutrophil activation	0	0	0	0	0	0	5.24211	0	0	0	0	0	0	0	0	0	0
regulation of hypersensitivity	0	0	0	0	0	0	4.64072	0	0	0	0	0	0	0	0	0	0
regulation of defense response to bacterium	0	0	0	0	0	0	4.11234	0	0	0	0	0	0	0	0	0	0
leptin-mediated signaling pathway	0	0	0	0	0	0	4.61134	0	0	0	0	0	0	0	0	0	0
lymph node development	0	0	0	0	0	0	4.08892	0	0	0	0	0	0	0	0	0	0
regulation of defense response to virus by host	0	0	0	0	0	0	4.05325	0	0	0	0	0	0	0	0	0	0
detection of bacterial lipoprotein	0	0	0	0	0	0	4.41705	0	0	0	0	0	0	0	0	0	0
negative regulation of regulatory T cell differentiation	0	4.29356	0	0	0	4.82716	6.03611	4.80927	6.98977	4.49505	0	6.85966	4.10985	5.66298	7.23388	4.74071	8.90943
B cell selection	0	6.94155	0	0	0	0	8.02226	0	5.74559	0	0	5.46566	0	0	0	5.98559	6.92245
regulation of plasma membrane repair	0	6.40403	0	0	0	0	6.31402	0	5.89966	0	4.06117	8.75635	0	0	4.95765	5.41673	6.18184
eosinophil mediated immunity	0	6.33853	0	0	0	0	7.14927	0	0	0	0	6.35668	0	0	6.82326	4.87922	6.22232
positive regulation of osteoclast development	0	5.86313	0	0	0	0	4.76112	0	0	0	0	9.83029	0	0	5.81912	0	7.20908
T-helper 17 cell lineage commitment	0	4.80025	0	0	0	4.09229	6.22425	0	4.5756	0	0	5.2685	0	0	6.27032	0	5.57362
T-helper cell lineage commitment	0	4.78588	0	0	0	4.24873	6.18394	0	4.62154	0	0	5.58001	0	0	6.21453	0	5.30716
T cell activation via T cell receptor contact with antigen bound to MHC molecule on antigen presenting cell	0	4.93946	0	0	0	4.50139	4.30596	0	0	0	0	5.09109	0	0	4.46286	0	4.90464
cellular response to exogenous dsRNA	0	4.77572	0	0	0	0	0	0	4.85296	0	4.06766	4.67258	0	0	0	0	0
response to symbiont	0	6.25162	0	0	0	0	0	0	0	0	0	4.96975	0	0	0	0	0
response to symbiotic bacterium	0	6.25162	0	0	0	0	0	0	0	0	0	4.96975	0	0	0	0	0
cellular response to water stimulus	0	0	0	0	0	0	0	0	0	0	0	8.11612	0	0	0	0	0
antigen processing and presentation of endogenous peptide antigen	0	0	0	0	0	0	0	0	0	0	0	4.03659	0	0	0	0	0
antigen processing and presentation of endogenous peptide antigen via MHC class I	0	0	0	0	0	0	0	0	0	0	0	4.03659	0	0	0	0	0
response to water	0	0	0	0	0	0	0	0	0	0	0	4.1966	0	0	0	0	0
antigen processing and presentation of exogenous peptide antigen	0	0	0	0	0	0	0	0	4.59291	0	0	4.03951	0	4.96145	0	0	0
protection from natural killer cell mediated cytotoxicity	0	0	0	0	0	0	0	0	4.49933	0	0	0	0	4.35655	0	0	0
cellular response to dsRNA	0	0	0	0	0	0	0	0	4.43591	4.05382	0	0	0	0	0	0	0
mitotic G1 DNA damage checkpoint signaling	0	0	0	0	0	0	0	0	4.03517	0	0	0	0	0	0	0	0
mitotic G1/S transition checkpoint signaling	0	0	0	0	0	0	0	0	4.08935	0	0	0	0	0	0	0	0
regulation of oxidative stress-induced neuron intrinsic apoptotic signaling pathway	0	0	0	0	0	0	0	0	4.37024	0	0	0	0	0	0	0	0
neuron intrinsic apoptotic signaling pathway in response to oxidative stress	0	0	0	0	0	0	0	0	4.37024	0	0	0	0	0	0	0	0
thymocyte migration	5.25468	7.33088	0	0	6.36707	4.5056	6.06533	11.3959	4.2861	0	0	0	0	9.00979	0	4.68426	0
regulation of dendritic cell antigen processing and presentation	4.08976	5.94568	0	0	4.10714	0	4.93207	6.44506	0	0	0	0	0	4.1865	0	0	0
tolerance induction to self antigen	4.91389	4.77803	0	0	4.7218	0	0	6.22494	0	0	0	0	0	4.6418	0	0	0
positive regulation of dendritic cell chemotaxis	0	5.59496	0	0	5.01444	0	4.32653	8.89717	0	0	0	0	0	5.8707	0	0	0
regulation of dendritic cell chemotaxis	0	4.68165	0	0	4.82356	0	0	7.59699	0	0	0	0	0	5.08598	0	0	0
dendritic cell chemotaxis	0	4.52101	0	0	4.23459	0	0	5.37136	0	0	0	0	0	4.02261	0	0	0
regulation of antigen processing and presentation	0	5.93842	0	0	0	0	5.07327	6.13602	0	0	0	0	0	4.03721	0	0	0
hypersensitivity	0	4.30264	0	0	0	0	0	5.04503	0	0	0	0	0	0	0	0	0
response to interleukin-7	0	4.28542	0	0	0	0	0	4.18736	0	0	0	0	0	0	0	0	0
cellular response to interleukin-7	0	4.28542	0	0	0	0	0	4.18736	0	0	0	0	0	0	0	0	0
positive regulation of response to reactive oxygen species	0	0	0	0	6.52241	0	4.53651	7.58935	0	0	0	0	4.45839	0	0	0	0
positive regulation of hydrogen peroxide-induced cell death	0	0	0	0	6.52241	0	4.53651	7.58935	0	0	0	0	4.45839	0	0	0	0
positive regulation of response to oxidative stress	0	0	0	0	5.36247	0	0	6.37114	0	0	0	0	4.04402	0	0	0	0
positive regulation of B cell receptor signaling pathway	0	0	0	0	4.97189	0	0	6.52469	0	0	0	0	4.06269	0	0	0	0
immunoglobulin V(D)J recombination	0	0	0	0	5.65044	0	0	6.5808	0	0	0	0	0	0	0	0	0
response to ionomycin	0	0	0	0	5.3941	0	0	6.6167	0	0	0	0	0	0	0	0	0
cellular response to ionomycin	0	0	0	0	5.3941	0	0	6.6167	0	0	0	0	0	0	0	0	0
pre-B cell differentiation	0	0	0	0	4.80679	0	0	5.91709	0	0	0	0	0	0	0	0	0
cellular response to ether	0	0	0	0	4.73439	0	0	5.99979	0	0	0	0	0	0	0	0	0
response to ether	0	0	0	0	4.21483	0	0	5.42433	0	0	0	0	0	0	0	0	0
regulation of response to interferon-gamma	0	0	0	0	4.07189	4.27304	0	4.99745	0	0	0	0	0	0	0	0	0
regulation of interferon-gamma-mediated signaling pathway	0	0	0	0	4.07189	4.27304	0	4.99745	0	0	0	0	0	0	0	0	0
response to interleukin-15	0	0	0	0	0	0	5.15486	5.70047	0	0	0	0	0	0	0	0	0
interleukin-15-mediated signaling pathway	0	0	0	0	0	0	4.9524	5.44442	0	0	0	0	0	0	0	0	0
cellular response to interleukin-15	0	0	0	0	0	0	4.9524	5.44442	0	0	0	0	0	0	0	0	0
natural killer cell proliferation	0	0	0	0	0	0	4.24132	4.04725	0	0	0	0	0	0	0	0	0
positive regulation of natural killer cell proliferation	0	0	0	0	0	0	4.15128	4.11852	0	0	0	0	0	0	0	0	0
positive regulation of natural killer cell differentiation	0	0	0	0	0	0	4.06629	4.18679	0	0	0	0	0	0	0	0	0
leukemia inhibitory factor signaling pathway	0	0	0	0	0	0	0	5.3481	4.16791	0	0	0	0	0	0	0	0
tolerance induction	0	0	0	0	0	0	0	4.52034	0	0	0	0	0	0	0	0	0
positive regulation of T cell receptor signaling pathway	0	0	0	0	0	0	0	4.57888	0	0	0	0	0	0	0	0	0
positive regulation of antigen receptor-mediated signaling pathway	0	0	0	0	0	0	0	4.94311	0	0	0	0	0	0	0	0	0
response to ischemia	0	0	0	0	0	0	0	4.3833	0	0	0	0	0	0	0	0	0
immature B cell differentiation	0	0	0	0	0	0	0	5.04278	0	0	0	0	0	0	0	0	0
regulation of B cell receptor signaling pathway	0	0	0	0	0	0	0	4.88065	0	0	0	0	0	0	0	0	0
regulation of tolerance induction	0	0	0	0	0	0	0	4.6224	0	0	0	0	0	0	0	0	0
regulation of T cell tolerance induction	0	0	0	0	0	0	0	4.19566	0	0	0	0	0	0	0	0	0
positive regulation of intrinsic apoptotic signaling pathway by p53 class mediator	0	0	0	0	0	0	0	4.06392	0	0	0	0	0	0	0	0	0
negative regulation of macrophage migration	0	0	0	0	0	0	0	4.15025	0	0	0	0	0	0	0	0	0
B cell lineage commitment	0	0	0	0	0	0	0	4.75877	0	0	0	0	0	0	0	0	0
T cell tolerance induction	0	0	0	0	0	0	0	4.20614	0	0	0	0	0	0	0	0	0
monocyte activation	0	0	0	0	0	0	0	4.0171	0	0	0	0	0	0	0	0	0
immunological synapse formation	0	0	0	0	0	0	0	4.17488	0	0	0	0	0	0	0	0	0
regulation of translation initiation in response to endoplasmic reticulum stress	0	0	0	0	0	0	0	4.59141	0	0	0	0	0	0	0	0	0
eiF2alpha phosphorylation in response to endoplasmic reticulum stress	0	0	0	0	0	0	0	4.59141	0	0	0	0	0	0	0	0	0
NK T cell proliferation	0	0	0	0	0	0	0	4.09135	0	0	0	0	0	0	0	0	0
positive regulation of inflammatory response to antigenic stimulus	0	0	0	0	0	0	0	4.33789	0	0	0	0	0	0	0	0	0
PERK-mediated unfolded protein response	0	0	0	0	0	0	0	4.38287	0	0	0	4.15381	0	0	0	0	0
regulation of regulatory T cell differentiation	0	0	0	0	0	0	4.02749	4.70618	4.0571	4.0019	0	0	4.02306	4.57831	0	0	0
regulation of CD40 signaling pathway	0	5.33858	0	0	0	4.68732	0	6.89313	4.50717	0	0	0	6.05344	5.47744	0	0	0
positive regulation of regulatory T cell differentiation	0	0	0	0	4.15142	0	0	5.04363	0	0	0	0	4.30948	4.55525	0	0	0
negative regulation of chronic inflammatory response	0	0	0	0	0	0	0	5.19016	0	0	0	0	5.35374	7.124	0	0	4.30388
isotype switching to IgE isotypes	0	0	0	0	0	0	0	6.17524	0	4.71429	0	0	6.15203	8.86635	0	0	0
regulation of isotype switching to IgE isotypes	0	0	0	0	0	0	0	6.17524	0	4.71429	0	0	6.15203	8.86635	0	0	0
negative regulation of isotype switching	0	0	0	0	0	0	0	5.7112	0	0	0	0	5.47041	7.86158	0	0	0
regulation of chronic inflammatory response	0	0	0	0	0	0	0	4.05078	0	0	0	0	4.07801	5.25429	0	0	0
negative regulation of transcription from RNA polymerase II promoter in response to endoplasmic reticulum stress	0	0	0	0	0	0	0	4.45375	0	0	0	0	4.17853	4.45942	0	0	0
negative regulation of endoplasmic reticulum stress-induced eIF2 alpha phosphorylation	0	0	0	0	0	0	0	5.04434	0	0	0	0	4.18574	4.0337	0	0	0
nitrogen utilization	0	0	0	0	0	0	0	8.19949	0	0	0	0	0	4.95941	0	0	0
T cell homeostatic proliferation	0	0	0	0	0	0	0	6.62539	0	0	0	0	0	4.6189	0	0	0
negative regulation of protein kinase C signaling	0	0	0	0	0	0	0	6.07188	0	0	0	0	0	4.92427	0	0	0
negative regulation of cysteine-type endopeptidase activity involved in apoptotic signaling pathway	0	0	0	0	0	0	0	4.82352	0	0	0	0	0	4.0292	0	0	0
regulation of monocyte differentiation	0	0	0	0	0	0	0	4.82462	0	0	0	0	0	5.4291	0	0	0
negative regulation of activated T cell proliferation	0	0	0	0	0	0	0	4.31442	0	0	0	0	0	5.3199	0	0	0
negative regulation of T-helper 17 type immune response	0	0	0	0	0	0	0	4.44598	0	0	0	0	0	4.37857	0	0	0
negative regulation of T-helper 17 cell differentiation	0	0	0	0	0	0	0	4.30538	0	0	0	0	0	4.31654	0	0	0
regulation of T-helper 17 cell differentiation	0	0	0	0	0	0	0	4.1502	0	0	0	0	0	4.3066	0	0	0
B-1 B cell homeostasis	0	0	0	0	0	0	0	4.11696	0	0	0	0	0	4.32795	0	0	0
regulatory T cell differentiation	0	0	0	0	0	0	0	4.04704	0	0	0	0	0	4.29287	0	0	0
negative regulation of erythrocyte differentiation	0	5.05517	0	0	0	5.04877	4.15343	4.04764	4.0029	4.99644	0	0	4.95364	9.92696	4.59912	6.15611	0
positive regulation of I-kappaB phosphorylation	0	0	0	0	0	0	0	0	0	0	0	0	5.69182	6.62173	5.07858	0	0
regulation of I-kappaB phosphorylation	0	0	0	0	0	0	0	0	0	0	0	0	4.60219	5.35408	4.10635	0	0
regulation of memory T cell differentiation	0	0	0	0	0	0	0	0	0	0	0	0	4.81531	6.36094	0	0	0
memory T cell differentiation	0	0	0	0	0	0	0	0	0	0	0	0	4.66681	6.09402	0	0	0
regulation of PERK-mediated unfolded protein response	0	0	0	0	0	0	0	0	0	0	0	4.07391	4.35291	4.19998	0	0	0
cellular response to salt stress	0	0	0	0	0	0	0	0	0	0	0	0	0	7.82603	0	5.12551	0
positive regulation of monocyte differentiation	0	0	0	0	0	0	0	0	0	0	0	0	0	7.23628	0	4.8117	0
regulation of mast cell cytokine production	0	0	0	0	0	0	0	0	0	0	0	0	0	4.46469	0	0	0
tolerance induction dependent upon immune response	0	0	0	0	0	0	0	0	0	0	0	0	0	9.01854	0	0	0
antigen processing and presentation of exogenous antigen	0	0	0	0	0	0	0	0	0	0	0	0	0	4.21359	0	0	0
regulation of B cell differentiation	0	0	0	0	0	0	0	0	0	0	0	0	0	4.13416	0	0	0
natural killer cell chemotaxis	0	0	0	0	0	0	0	0	0	0	0	0	0	4.43426	0	0	0
regulation of natural killer cell chemotaxis	0	0	0	0	0	0	0	0	0	0	0	0	0	4.43426	0	0	0
positive regulation of skeletal muscle tissue regeneration	0	0	0	0	0	0	0	0	0	0	0	0	0	5.2647	0	0	0
regulation of transforming growth factor beta activation	0	0	0	0	0	0	0	0	0	0	0	0	0	5.45779	0	0	0
immunological memory process	0	0	0	0	0	0	0	0	0	0	0	0	0	4.23087	0	0	0
transforming growth factor beta activation	0	0	0	0	0	0	0	0	0	0	0	0	0	5.35413	0	0	0
response to salt stress	0	0	0	0	0	0	0	0	0	0	0	0	0	4.20783	0	0	0
negative regulation of T-helper cell differentiation	0	0	0	0	0	0	0	0	0	0	0	0	0	4.06419	0	0	0
T-helper 2 cell differentiation	0	0	0	0	0	0	0	0	0	0	0	0	0	4.14243	0	0	0
negative regulation of intrinsic apoptotic signaling pathway in response to DNA damage by p53 class mediator	0	0	0	0	0	0	0	0	0	0	0	0	0	4.05912	0	0	0
immunological memory formation process	0	0	0	0	0	0	0	0	0	0	0	0	0	4.12423	0	0	0
interleukin-27-mediated signaling pathway	0	0	0	0	0	6.13389	8.41021	8.01819	8.1726	0	0	0	0	0	7.13181	4.8615	0
regulation of interleukin-6-mediated signaling pathway	0	0	0	0	0	4.58372	5.55153	8.70432	7.20189	0	0	0	4.11087	5.01796	6.53844	0	0
positive regulation of transcription from RNA polymerase II promoter in response to hypoxia	0	0	0	0	0	0	0	4.81355	5.53849	0	0	0	0	4.3691	5.43024	4.89477	4.45868
negative regulation of oxidative stress-induced neuron intrinsic apoptotic signaling pathway	0	0	0	0	0	0	0	4.5323	5.92983	0	0	0	4.22271	5.64709	6.50447	4.63456	4.01482
negative regulation of oxidative stress-induced intrinsic apoptotic signaling pathway	0	0	0	0	0	0	0	4.46642	4.59062	0	0	0	0	4.57752	4.23426	0	0
alpha-beta T cell lineage commitment	0	0	0	0	0	0	0	4.23656	0	0	0	0	0	4.4143	5.24036	0	0
regulation of glutamate receptor signaling pathway	0	0	0	0	0	0	4.0115	0	0	0	0	0	0	0	5.78526	0	0
detoxification of copper ion	0	0	0	0	0	0	0	0	0	0	0	0	0	0	9.84389	0	0
stress response to copper ion	0	0	0	0	0	0	0	0	0	0	0	0	0	0	9.84389	0	0
response to molecule of fungal origin	0	0	0	0	0	0	0	0	0	0	0	0	0	0	4.59941	0	0
detoxification of inorganic compound	0	0	0	0	0	0	0	0	0	0	0	0	0	0	4.29978	0	0
mitochondrial DNA repair	0	0	0	0	0	0	0	0	0	0	0	0	0	0	5.37149	0	0
regulation of T cell activation via T cell receptor contact with antigen bound to MHC molecule on antigen presenting cell	0	0	0	0	0	0	0	0	0	0	0	0	0	0	6.70814	0	0
response to interleukin-4	4.05612	0	0	0	0	0	0	0	0	0	0	0	0	0	0	0	0
positive regulation of hypersensitivity	6.62103	0	0	0	0	0	0	0	0	0	0	0	0	0	0	0	0
positive regulation of retinoic acid receptor signaling pathway	0	0	0	0	0	4.49945	0	0	0	0	0	0	0	0	0	0	0
CD40 signaling pathway	0	0	0	0	0	0	0	0	0	0	0	0	0	0	4.12067	4.09602	0
ERBB2-ERBB4 signaling pathway	0	0	0	0	0	0	0	0	0	0	0	0	0	0	0	4.07442	0
negative regulation of lymphocyte migration	4.06512	4.0319	0	0	0	0	0	0	0	0	0	0	0	0	0	0	0
negative regulation of toll-like receptor signaling pathway	0	4.37269	0	0	0	0	0	0	0	0	0	0	0	0	0	0	0
regulation of granulocyte differentiation	5.19895	4.58481	0	0	6.09521	4.97669	4.2063	0	0	0	0	0	4.76085	0	0	0	0
gamma-delta T cell differentiation	5.58413	4.09974	0	0	5.02284	4.11984	0	0	0	0	0	0	6.0437	0	0	0	0
definitive erythrocyte differentiation	6.9697	0	0	0	6.24515	0	0	0	0	0	0	0	4.00929	0	0	0	0
double-strand break repair via break-induced replication	5.20618	0	0	0	5.76596	0	0	0	0	0	0	0	4.50185	0	0	0	0
regulation of respiratory burst involved in inflammatory response	4.52233	0	0	0	5.52573	0	0	0	0	0	0	0	5.49195	0	0	0	0
respiratory burst involved in inflammatory response	4.52065	0	0	0	5.39522	0	0	0	0	0	0	0	5.43279	0	0	0	0
regulation of gamma-delta T cell differentiation	5.2765	0	0	0	5.06604	0	0	0	0	0	0	0	6.08856	0	0	0	0
regulation of gamma-delta T cell activation	5.2765	0	0	0	5.06604	0	0	0	0	0	0	0	6.08856	0	0	0	0
gamma-delta T cell activation	4.85352	0	0	0	4.62132	0	0	0	0	0	0	0	5.19099	0	0	0	0
positive regulation of gamma-delta T cell differentiation	4.1908	0	0	0	4.49355	0	0	0	0	0	0	0	6.06834	0	0	0	0
positive regulation of gamma-delta T cell activation	4.1908	0	0	0	4.49355	0	0	0	0	0	0	0	6.06834	0	0	0	0
respiratory burst involved in defense response	0	0	0	0	4.22175	0	0	0	0	0	0	0	4.10693	0	0	0	0
response to prostaglandin E	4.11932	0	0	0	4.69775	0	0	4.43324	0	0	0	0	0	0	0	0	0
cellular response to interleukin-4	4.23627	0	0	0	4.10262	0	0	0	0	0	0	0	0	0	0	0	0
histamine secretion by mast cell	0	0	0	0	0	0	0	0	0	0	0	0	4.51461	0	0	0	0
histamine secretion involved in inflammatory response	0	0	0	0	0	0	0	0	0	0	0	0	4.51461	0	0	0	0
histamine production involved in inflammatory response	0	0	0	0	0	0	0	0	0	0	0	0	4.51461	0	0	0	0
positive regulation of T cell mediated immune response to tumor cell	0	0	0	0	0	0	0	0	0	0	0	0	4.0762	0	0	0	0
positive regulation of endoplasmic reticulum stress-induced intrinsic apoptotic signaling pathway	0	0	0	0	0	0	0	0	0	0	0	0	4.19236	0	0	0	0
regulation of inflammatory response to wounding	0	0	0	0	0	0	0	0	0	0	0	0	4.14526	0	0	0	0
neutrophil-mediated killing of fungus	0	0	0	0	0	0	0	0	0	0	0	0	4.1701	0	0	0	0
Fc-gamma receptor signaling pathway	0	0	0	0	0	0	0	0	0	0	0	0	4.02411	0	0	0	0
glucose import in response to insulin stimulus	0	0	0	0	0	0	0	0	0	0	0	0	6.34333	0	0	0	0
microglial cell mediated cytotoxicity	0	0	0	0	0	0	0	0	0	0	0	0	5.1102	0	0	0	0
regulation of microglial cell mediated cytotoxicity	0	0	0	0	0	0	0	0	0	0	0	0	5.1102	0	0	0	0
regulation of growth hormone receptor signaling pathway	0	0	0	0	0	0	0	0	0	0	0	0	4.0236	0	0	0	0
Fas signaling pathway	0	0	0	0	0	0	0	0	0	0	0	0	4.72087	0	0	0	0
response to prostaglandin	0	0	0	0	4.13376	0	0	0	0	0	0	0	0	0	0	0	0
response to UV-C	0	0	0	0	4.24013	0	0	0	0	0	0	0	0	0	0	0	4.42783
cellular response to nicotine	0	0	0	0	0	0	0	0	0	7.50767	5.75947	5.88087	5.09709	5.53451	8.08793	4.68193	5.48443
negative regulation of lipopolysaccharide-mediated signaling pathway	0	0	0	0	4.37757	4.71703	0	4.14139	4.53972	5.04637	0	0	5.70791	6.71074	4.57037	0	4.19815
microglial cell migration	0	0	0	0	0	0	0	0	0	0	0	0	5.32945	4.14001	4.86293	4.12487	4.48922
regulation of microglial cell migration	0	0	0	0	0	0	0	0	0	0	0	0	5.36588	4.61124	5.66531	4.6389	5.50215
positive regulation of microglial cell migration	0	0	0	0	0	0	0	0	0	0	0	0	5.75136	5.14288	5.90285	4.72355	6.14574
eosinophil differentiation	0	0	0	0	4.24583	0	0	0	0	0	0	0	4.01292	5.12623	0	0	4.83196
plasmacytoid dendritic cell activation	0	0	0	0	0	0	0	0	0	0	0	0	4.72479	4.10421	0	0	5.74999
regulation of plasma cell differentiation	0	0	0	0	0	0	0	0	0	0	0	0	4.52751	4.94884	0	0	4.29487
granzyme-mediated programmed cell death signaling pathway	0	0	0	0	0	0	0	0	0	0	0	0	0	4.19583	0	0	5.06972
striated muscle atrophy	0	0	0	0	0	0	6.21198	0	0	0	0	6.39283	0	0	0	0	8.28418
T-helper 1 cell lineage commitment	0	0	0	0	0	0	5.46783	0	0	0	5.66052	7.79445	0	0	5.79586	0	8.7287
response to hydrostatic pressure	0	0	0	0	0	0	0	0	0	0	4.83427	5.76915	0	0	5.56094	0	6.28603
natural killer cell degranulation	0	0	0	0	0	0	0	0	0	0	0	4.6962	0	0	4.49965	0	6.29372
interleukin-18-mediated signaling pathway	0	0	0	0	0	0	0	0	0	0	0	4.30702	0	0	0	0	5.31863
cellular response to ATP	0	0	0	0	0	0	0	0	0	0	4.82264	0	4.66308	0	0	0	5.22575
positive regulation of transcription from RNA polymerase II promoter in response to endoplasmic reticulum stress	0	0	0	0	0	0	0	0	4.51756	0	5.30302	0	0	0	0	0	5.97614
negative regulation of neutrophil activation	0	0	0	0	0	0	0	0	0	0	4.93101	0	0	0	0	0	5.34319
negative regulation of viral-induced cytoplasmic pattern recognition receptor signaling pathway	0	0	0	0	0	0	0	0	0	0	4.42017	0	0	0	0	0	5.63488
macrophage colony-stimulating factor signaling pathway	0	0	0	0	0	0	0	0	0	0	0	0	0	0	0	4.62164	5.31794
cellular response to nitrosative stress	0	0	0	0	0	0	0	0	0	0	0	0	4.23517	0	4.84903	0	8.06187
regulation of myeloid dendritic cell activation	0	0	0	0	0	0	0	0	0	0	0	0	0	0	7.46551	0	10.5795
response to nitrosative stress	0	0	0	0	0	0	0	0	0	0	0	0	0	0	4.1943	0	4.99362
chronic inflammatory response to antigenic stimulus	0	0	0	0	0	0	0	0	0	0	0	0	0	0	0	0	6.10417
negative regulation of RIG-I signaling pathway	0	0	0	0	0	0	0	0	0	0	0	0	0	0	0	0	6.22802
cellular response to salt	0	0	0	0	0	0	0	0	0	0	0	0	0	0	0	0	6.54414
positive regulation of defense response to bacterium	0	0	0	0	0	0	0	0	0	0	0	0	0	0	0	0	4.70322
regulation of macrophage differentiation	0	0	0	0	0	0	0	0	0	0	0	0	0	0	0	0	4.2169
regulation of phospholipase C-activating G protein-coupled receptor signaling pathway	0	0	0	0	0	0	0	0	0	0	0	0	0	0	0	0	4.17996
negative regulation of defense response to virus	0	0	0	0	0	0	0	0	0	0	0	0	0	0	0	0	5.28991
T cell extravasation	0	0	0	0	0	0	0	0	0	0	0	0	0	0	0	0	4.53971
regulation of T-helper 1 cell cytokine production	0	0	0	0	0	0	0	0	0	0	0	0	0	0	0	0	4.34765
positive regulation of T-helper 1 cell cytokine production	0	0	0	0	0	0	0	0	0	0	0	0	0	0	0	0	4.34765
negative regulation of B cell proliferation	0	0	0	0	0	0	0	0	0	0	0	0	0	0	0	0	4.3058
cellular response to nitrogen starvation	0	0	0	0	0	0	0	0	0	0	0	0	0	0	0	0	4.19553
cellular response to nitrogen levels	0	0	0	0	0	0	0	0	0	0	0	0	0	0	0	0	4.19553
neutrophil degranulation	0	0	0	0	0	0	0	0	0	0	0	0	0	0	0	0	4.01145
positive regulation of macrophage differentiation	0	0	0	0	0	0	0	0	0	0	0	0	0	0	0	0	4.35277
antigen processing and presentation of endogenous antigen	0	0	0	0	0	0	0	0	0	0	0	0	0	0	0	0	4.16297
